# Deciphering spatial heterogeneity of patient-derived organoids of colorectal tumors for drug discovery

**DOI:** 10.64898/2026.02.10.704651

**Authors:** Maxim Norkin, Jonathan Bac, Louis McConnell, Christophe Cisarovsky, Marina Alexandre-Gaveta, Sylvie Andre, Simon Tanaka, Antonia Digklia, Sylke Hoehnel, Stephanie Tissot, Joerg Huelsken, Marianna Rapsomaniki, Raphael Gottardo, Krisztian Homicsko

**Author notes:** Equal contributors (Maxim Norkin, Jonathan Bac). Equal contributors (Raphael Gottardo, Krisztian Homicsko).

## Abstract

The spatial organization of tumors is critical for drug development, as spatial heterogeneity in cancer cells and the tumor microenvironment can present a significant barrier to effective therapies. Patient-derived tumor organoids (PDOs) offer promising platforms to study tumor biology and for drug development. Previous studies have demonstrated that PDOs can maintain the genomic/clonal heterogeneity of tumors, as well as expression heterogeneity. However, the spatial heterogeneity of PDOs and its correlation with the original tumors remains unclear.

We propose an integrated pipeline combining spatial transcriptomics and phenotypic analyses of PDOs to capture and track spatial heterogeneity. This platform integrates multiplexed organoid cultures with imaging-based spatial transcriptomics and analysis at single organoid resolution. We validate the platform by comparing results with non-spatial single-cell transcriptomic data and spatial transcriptomic analysis of donor tumors. The combination of *ex vivo* PDOs and spatial transcriptomics could open novel avenues for developing drugs.
