## Supplementary table 2 for "Deciphering spatial heterogeneity of patient-derived organoids of colorectal tumors for drug discovery"

### Sheet: Sheet1
A2M	CD14	CLEC10A	ERBB4	IFNB1	JAK2	NOTCH3	STAT6
ACE2	CD163	CLEC12A	ESR1	IFNGR1	JAK3	NT5E	STMN1
ACTA2	CD19	CMKLR1	FABP3	IFNL1	JCHAIN	ORC6	SYK
ACTB	CD1A	CORO1A	FADD	IGFBP7	JUN	P2RX1	TBX21
ADAM28	CD1C	COTL1	FAS	IGHG1	JUNB	PAX5	TC2N
AIF1	CD2	CPA3	FASLG	IGHG2	KIT	PDCD1	TCF7
AIRE	CD247	CSF1	FCER1A	IGHG3	KLRB1	PDCD1LG2	TCL1A
AKT1	CD27	CSF1R	FCER2	IGHG4	KLRC1	PDGFRA	TFF3
ANPEP	CD274	CST7	FCGR1A	IGHGP	KLRD1	PGA5	TGFB1
ANXA1	CD276	CTLA4	FCGR2A	IGHM	KLRF1	PIK3CA	TIGIT
APOE	CD28	CTNNB1	FCGR2B	IGKC	KLRK1	PLA2G7	TMPRSS2
AREG	CD37	CTSB	FCGR3A	IGLC3	KMT2C	PLD4	TNF
ARG1	CD38	CTSD	FCMR	IL10	KRAS	PLEK	TNFRSF13C
ARID1A	CD3D	CTSL	FCRL3	IL10RA	LAG3	PLVAP	TNFRSF17
ARPC3	CD3E	CTSS	FEZ1	IL12B	LAMP1	PRDX4	TNFRSF1B
ARPC5	CD4	CTSW	FGF2	IL12RB2	LAMP2	PRF1	TNFRSF9
ATM	CD40	CX3CR1	FGR	IL13	LAMP3	PSMB10	TOX
BANK1	CD40LG	CXCL1	FHIT	IL13RA2	LCK	PTEN	TP53
BATF3	CD44	CXCL10	FKBP11	IL15	LIF	PTGS1	TRAT1
BCL2	CD47	CXCL11	FLT1	IL15RA	LILRA4	PTPRC	TREM2
BRAF	CD68	CXCL12	FLT3LG	IL18	LILRA5	RB1	TUBA1B
C1QB	CD74	CXCL13	FN1	IL1A	LILRB2	REG4	TUBB
C1QBP	CD79A	CXCL14	FOS	IL1B	LILRB4	RGS1	TXLNA
C1R	CD79B	CXCL16	FOXP3	IL1R1	LTB	RGS5	UBE2C
C1S	CD80	CXCL2	G0S2	IL1RAP	LUM	RNF43	VCAN
CCL11	CD83	CXCL3	GATA2	IL2	LY6E	RORC	VEGFA
CCL13	CD86	CXCL5	GATA3	IL22RA1	MARCO	RUNX3	VSIG4
CCL14	CD8A	CXCL6	GLIPR2	IL22RA2	MCEMP1	S100A9	VSIR
CCL15	CD8B	CXCL9	GNLY	IL23A	MET	S100B	XBP1
CCL16	CDK1	CXCR1	GPR171	IL2RA	MGP	SAMD3	ZNF683
CCL19	CDK12	CXCR2	GPR183	IL2RB	MIS18BP1	SDC1
CCL2	CDK2	CXCR3	GPR34	IL2RG	MKI67	SELL
CCL20	CDK4	CXCR4	GZMA	IL4	MMP12	SLC1A3
CCL21	CDK6	CXCR5	GZMB	IL4R	MMP9	SMAD3
CCL26	CDKN1A	CXCR6	GZMH	IL5	MPEG1	SOCS1
CCL28	CDKN1B	DCN	GZMK	IL6	MS4A1	SOCS2
CCL3	CDKN1C	DERL3	HAVCR2	IL7R	MS4A2	SOCS3
CCL3L1	CDKN2A	DGKA	HIF1A	IQGAP2	MUC5AC	SOS1
CCL4	CDKN2B	DMBT1	HLA-B	IRF1	MX1	SOX17
CCL5	CDKN2C	DUSP2	HPGDS	IRF2	MYD88	SOX9
CCL7	CDKN2D	EGF	ICAM1	IRF3	MZB1	SPARC
CCL8	CDX1	EGFR	ICOSLG	IRF4	NCAM1	SPARCL1
CCND1	CDX2	EGR3	ID1	IRF5	NCEH1	SPIB
CCR1	CEACAM1	ENTPD1	ID2	IRF8	NELL2	SPON2
CCR2	CEACAM6	EOMES	ID4	ISG15	NF1	SSR4
CCR3	CEACAM8	EPCAM	IDO1	ITGA1	NKG7	STAT1
CCR4	CENPF	EPO	IFIT2	ITGAE	NOD1	STAT2
CCR5	CENPV	EPOR	IFIT3	ITGAM	NOSIP	STAT3
CCR6	CFC1	ERBB2	IFITM3	ITGAX	NOTCH1	STAT4
CCR7	CHIT1	ERBB3	IFNAR1	JAK1	NOTCH2	STAT5B
