## Supplementary table 3 for "Deciphering spatial heterogeneity of patient-derived organoids of colorectal tumors for drug discovery"

group	names	scores	logfoldchanges	pvals	pvals_adj	mean_expression	pct_expressing
Chemokine_EMT	FN1	277.4339	3.7464688	0	0	1.003132447	20.55188088
Chemokine_EMT	SPON2	206.82861	2.6799488	0	0	0.155709184	23.78661875
Chemokine_EMT	HLA-B	409.32968	1.989681	0	0	1.563491475	74.32943215
Chemokine_EMT	CD74	241.26807	1.9872313	0	0	0.373031109	42.34292266
Chemokine_EMT	TFF3	456.4425	1.9607205	0	0	5.779760581	85.1062798
Chemokine_EMT	CCL20	240.30098	1.8912423	0	0	2.093987822	54.99658254
Chemokine_EMT	CXCL12	105.90645	1.8292565	0	0	0.077264822	15.79717398
Chemokine_EMT	CEACAM6	447.9831	1.6237063	0	0	10.62596149	95.0824262
Chemokine_EMT	IGKC	106.78899	1.5616306	0	0	0.109386459	20.20839643
Chemokine_Inflammatory	CXCL1	276.97495	4.4043374	0	0	0.859207446	46.89477792
Chemokine_Inflammatory	CXCL3	312.0424	4.154632	0	0	1.246638781	63.78197063
Chemokine_Inflammatory	CCL20	203.58154	3.512095	0	0	2.093987822	54.99658254
Chemokine_Inflammatory	CXCL2	56.167625	2.8921793	0	0	0.018691734	6.482651473
Chemokine_Inflammatory	CXCL5	64.54963	2.484075	0	0	1.327758876	21.34690923
Chemokine_Inflammatory	SOCS3	69.374176	2.0291436	0	0	0.107633026	26.8799918
Chemokine_Inflammatory	CXCL10	26.772749	2.012253	2.63E-156	7.51E-156	0.03619529	7.701591246
Chemokine_Inflammatory	TNF	25.340284	1.9517776	2.16E-140	5.87E-140	0.00994366	4.17058203
Chemokine_Inflammatory	DMBT1	64.04989	1.9343262	0	0	1.000560997	20.17381009
Chemokine_Inflammatory	CXCL11	64.06309	1.8899019	0	0	0.270395241	28.50042592
Cycling_high	MKI67	978.4147	3.4805734	0	0	8.680455843	80.87448544
Cycling_high	CDK1	642.77014	2.7726097	0	0	3.472254213	71.45455693
Cycling_high	UBE2C	566.53906	2.6792367	0	0	3.126092803	73.15807147
Cycling_high	CENPF	561.16187	2.5448763	0	0	2.059841124	68.07506883
Cycling_high	ORC6	528.2625	2.170141	0	0	1.489950015	71.5874124
Cycling_high	TUBA1B	530.99915	1.8337066	0	0	6.775494793	87.38833782
Cycling_high	STMN1	475.08383	1.569223	0	0	2.896446415	83.76619634
Cycling_high	CD80	167.8992	1.4666659	0	0	0.149363754	33.46356585
Cycling_high	CDKN2C	173.26686	1.25663	0	0	0.200278201	39.12538647
Cycling_high	CDK2	389.9061	1.218374	0	0	1.461012989	88.27834136
Cycling_high	MIS18BP1	361.25287	1.1702691	0	0	1.248592028	84.88503702
Cycling_high	TUBB	346.8723	1.0685362	0	0	2.515004055	89.75338475
Cycling_high	CDK4	334.49042	0.93305516	0	0	2.854407478	91.00965581
Goblet_Inflammatory	CEACAM6	428.52185	1.9011675	0	0	10.62596149	95.0824262
Goblet_Inflammatory	CEACAM1	358.6933	1.5479459	0	0	6.976481087	97.8849263
Goblet_Inflammatory	CEACAM8	295.9873	1.3145492	0	0	6.545255334	95.88953232
Goblet_Inflammatory	FOS	56.281097	1.174698	0	0	0.065362118	14.14755192
Goblet_Inflammatory	CD68	108.05028	1.0829952	0	0	0.258717384	42.52710865
Goblet_Inflammatory	IL1B	44.844967	1.0315796	0	0	0.071589134	12.70407542
Goblet_Inflammatory	CDKN2B	82.57662	0.92626023	0	0	0.405214601	34.05199114
Goblet_Inflammatory	VEGFA	179.00294	0.8837872	0	0	13.44854841	99.37772036
Goblet_Inflammatory	DGKA	139.1489	0.8747024	0	0	2.441528399	86.61554354
Goblet_Inflammatory	IL1A	39.594856	0.7588165	0	0	0.102196296	17.95031096
Goblet_MUC	REG4	667.0958	6.6037207	0	0	3.152953534	28.18201199
Goblet_MUC	ANPEP	119.85759	2.7967417	0	0	1.047490703	26.42808191
Goblet_MUC	MUC5AC	52.633595	2.1591702	0	0	0.268146645	20.76260137
Goblet_MUC	TFF3	215.48087	2.0304186	0	0	5.779760581	85.1062798
Goblet_MUC	TOX	71.439415	1.8791728	0	0	0.086266415	20.61281872
Goblet_MUC	DMBT1	66.414116	1.7002203	0	0	1.000560997	20.17381009
Goblet_MUC	IQGAP2	163.34586	1.5349412	0	0	1.46322328	55.88283465
Goblet_MUC	ANXA1	92.4316	1.4959869	0	0	0.51822445	41.18958713
Goblet_MUC	FOS	44.28	1.3558446	0	0	0.065362118	14.14755192
Goblet_MUC	CCL19	28.782278	1.312446	1.80E-180	5.15E-180	0.029965469	9.486630732
Senescent_Inflammatory	CDKN2B	146.01895	2.3393147	0	0	0.405214601	34.05199114
Senescent_Inflammatory	CDKN2A	102.44156	2.2774916	0	0	0.127906418	22.5872596
Senescent_Inflammatory	LAMP3	83.19454	2.0517604	0	0	0.117725876	21.30811397
Senescent_Inflammatory	PDCD1	23.859785	1.8291477	2.30E-125	4.63E-125	0.005592409	2.641097174
Senescent_Inflammatory	ITGAX	42.29745	1.709016	0	0	0.027040767	9.033256871
Senescent_Inflammatory	ANXA1	110.13776	1.685824	0	0	0.51822445	41.18958713
Senescent_Inflammatory	IL1A	58.855026	1.5049725	0	0	0.102196296	17.95031096
Senescent_Inflammatory	IFIT2	43.236637	1.4843748	0	0	0.065607444	14.0642885
Senescent_Inflammatory	ADAM28	60.149117	1.4155767	0	0	0.073350228	21.56851801
Senescent_Inflammatory	CCR4	46.193237	1.4105781	0	0	0.042118188	14.96014793
Stem-like	NELL2	69.87801	1.5208962	0	0	0.132194346	17.08116902
Stem-like	CST7	52.0457	1.3898373	0	0	0.076145678	9.174621678
Stem-like	VEGFA	304.92535	1.2576945	0	0	13.44854841	99.37772036
Stem-like	RNF43	334.88742	1.1698276	0	0	8.04258039	97.1817622
Stem-like	ID1	148.34749	1.1213725	0	0	1.554982292	54.4841923
Stem-like	KIT	85.99764	1.0438031	0	0	1.087519546	29.89604883
Stem-like	DGKA	194.6825	1.0145859	0	0	2.441528399	86.61554354
Stem-like	PRF1	30.934328	0.9844796	1.45E-209	3.49E-209	0.027343137	5.807028347
Stem-like	CDKN1C	62.818222	0.95560056	0	0	0.103413194	21.90376762
Stem-like	FHIT	144.94514	0.9125055	0	0	0.490789658	67.15029595
Transit-amplifying	TUBA1B	567.5083	2.2721734	0	0	6.775494793	87.38833782
Transit-amplifying	REG4	160.60461	2.2624617	0	0	3.152953534	28.18201199
Transit-amplifying	ANPEP	126.23838	1.8854517	0	0	1.047490703	26.42808191
Transit-amplifying	STMN1	412.98697	1.6958935	0	0	2.896446415	83.76619634
Transit-amplifying	C1QBP	612.0019	1.6719192	0	0	9.850313496	97.55516659
Transit-amplifying	TUBB	401.74155	1.6057899	0	0	2.515004055	89.75338475
Transit-amplifying	DMBT1	92.98691	1.4237415	0	0	1.000560997	20.17381009
Transit-amplifying	COTL1	217.87411	1.3446163	0	0	0.825685732	66.43660955
Transit-amplifying	CDK1	231.58643	1.2942365	0	0	3.472254213	71.45455693
Transit-amplifying	MKI67	235.35146	1.2306912	0	0	8.680455843	80.87448544
